# Sex-specific effects of appetite suppressants and stereotypy in rats

**DOI:** 10.1101/2025.02.12.637751

**Authors:** Axl Lopez, Elvi Gil-Lievana, Ranier Gutierrez

## Abstract

This study investigated the sex-specific effects of commonly prescribed appetite suppressants on body weight and the manifestation of motor side effects, specifically stereotypy. Employing video recordings and DeepLabCut (DLC) for precise behavioral quantification, we analyzed stereotypy, defined as purposeless, repetitive motor behaviors, in male and female rats. Under control (saline) conditions, male rats exhibited a greater propensity for weight gain compared to females. However, in contrast, female rats demonstrated greater and more homogenous weight loss than males following the administration of diethylpropion and tesofensine. Phentermine and mazindol induced comparable weight loss in both sexes, whereas cathine elicited weight reduction exclusively in males. 5-HTP and d-amphetamine administration only prevented weight gain relative to controls. Analysis of motor side effects revealed that drugs primarily targeting dopamine pathways – specifically, phentermine, mazindol, diethylpropion, cathine, and d-amphetamine – induced pronounced stereotypies, particularly head-weaving, in both sexes. Interestingly, tesofensine elicited head-weaving behavior exclusively in female subjects, albeit to a lesser extent than that observed with other dopaminergic agents; conversely, tesofensine was most frequently associated with orolingual dyskinesia. Moreover, one of the most potent forms of stereotypy—backward locomotion, here referred to as “moonwalking”—was sporadically observed only following the administration of phentermine, diethylpropion, cathine, and mazindol, with diethylpropion inducing it most frequently. Male subjects treated with these same drugs exhibited an unexpected effect: spontaneous ejaculations, potentially attributable to the combined effects on dopamine and serotonin signaling in brain regions regulating sexual function. Network analysis and Markov transition matrices revealed distinct behavioral profiles associated with head-weaving, which emerged as the dominant attractor state, suggesting potential mechanistic differences among these drugs. Collectively, this study provides a valuable database characterizing the behavioral side effects of appetite suppressants.
