## Supplementary material for "Sex-specific effects of appetite suppressants and stereotypy in rats": S3 Table

### Sheet: Saline
Locomotion (%)
Rata1H	Rata2H	Rata3H	Rata4H	Rata5H	Rata6H	Rata1M	Rata2M	Rata3M	Rata4M	Rata5M	Rata6M	Male	Female
28.8243	22.977	9.13185	14.0843	14.6319	19.9091	16.8099	8.0437	15.8816	17.9754	35.0989	18.4459	18.7092	17.9299
19.4075	17.5028	17.6458	13.5973	14.121	7.55086	9.96593	24.1633	18.8001	15.7653	29.6909	21.1886	19.929	16.4549
16.973	26.1798	4.62963	2.00519	7.79123	11.923	6.55963	17.8769	19.8969	8.94037	40.0681	4.3284	16.2784	11.5158
10.1288	13.7556	1.97494	3.25086	5.88988	17.6937	13.9549	12.96	3.9863	15.246	29.2448	16.9481	15.39	7
20.1627	8.83025	5.58173	10.4775	10.1536	8.54667	12.2627	13.2925	14.1159	2.76852	20.1215	13.2737	12.6391	11.0412
20.9081	14.7459	10.5178	10.016	6.64778	14.8622	9.31901	14.0027	12.3572	5.71642	8.61519	10.5869	10.0996	12.5671
14.8068	10.5846	4.84926	11.3026	52.8495	6.55556	6.46432	11.8352	14.8084	4.12519	11.5306	29.783	13.0911	18.8785
18.7445	16.368	7.76157	9.24769	16.0121	12.4344	10.7623	14.5963	14.2638	10.0768	24.91	16.365	15.1624	13.6268
QA (%)
Rata1H	Rata2H	Rata3H	Rata4H	Rata5H	Rata6H	Rata1M	Rata2M	Rata3M	Rata4M	Rata5M	Rata6M	Male	Female
61.7788	66.2235	79.1115	78.2227	80.0007	70.6684	78.6673	90.2226	80.0007	74.6669	60.8894	77.3338	76.9635	72.6676
75.5565	77.334	76.8893	83.1116	81.7785	88.8909	88.0007	71.5563	79.1116	78.6672	62.0383	54.2226	72.2661	80.5935
79.5564	63.1117	91.556	95.556	88.4451	81.7785	91.5562	79.1116	76.0004	88.0005	53.5583	94.667	80.4823	83.334
83.1117	80.4452	94.6669	95.5563	91.1119	74.6675	81.7785	84.8895	72.8898	80.4447	63.9606	76.4449	76.7347	86.5933
67.5567	85.3338	90.667	87.557	82.223	87.5565	84.0005	82.2227	78.6669	96.0002	77.3342	84.0004	83.7042	83.4823
73.3341	81.7784	83.5562	85.7793	88.001	78.2237	87.1116	82.6673	82.223	88.4448	90.667	83.556	85.7783	81.7788
81.3341	86.2226	90.2231	81.2615	37.3442	90.6679	91.1117	84.8893	80.4452	92.4448	82.2226	55.556	81.1116	77.8422
74.604	77.207	86.6671	86.7206	78.4149	81.7791	86.0324	82.2228	78.4768	85.5242	70.0958	75.1116	79.5772	80.8988
Rearing (%)
Rata1H	Rata2H	Rata3H	Rata4H	Rata5H	Rata6H	Rata1M	Rata2M	Rata3M	Rata4M	Rata5M	Rata6M	Male	Female
5.45185	3.96889	5.11556	4.28025	3.49444	6.0442	2.54556	0.95284	2.19938	2.28481	2.7037	2.41704	2.18389	4.72586
3.24975	3.69765	3.43383	2.08704	2.39926	2.52889	1.23481	2.75753	1.6321	2.42654	3.9021	11.968	3.98685	2.8994
1.80309	5.58383	1.52988	1.74494	2.92531	3.36716	1.01173	1.71951	2.76407	1.4163	2.09247	0.868642	1.64545	2.8257
3.81654	2.3521	1.52012	0.509877	1.8058	5.32074	1.83136	1.13765	3.60346	2.39284	3.85556	3.85642	2.77955	2.5542
5.43765	2.78444	1.89889	1.46864	3.92148	2.31728	1.64617	2.09383	4.76481	1.18074	1.38654	1.21914	2.04854	2.9714
2.33877	2.55407	3.23296	2.02815	3.05975	3.54988	2.24926	1.70741	2.41926	3.48444	0.61284	2.35667	2.13831	2.79393
1.55667	1.97481	2.42852	2.49025	9.80642	1.85951	1.81519	2.01296	2.72198	0.736914	3.32617	9.10889	3.28702	3.3527
3.37919	3.27369	2.73711	2.08702	3.91607	3.56966	1.76201	1.76882	2.87215	1.98894	2.5542	4.54212	2.58137	3.16046
Grooming (%)
Rata1H	Rata2H	Rata3H	Rata4H	Rata5H	Rata6H	Rata1M	Rata2M	Rata3M	Rata4M	Rata5M	Rata6M	Male	Female
3.94519	6.83074	6.64123	3.41284	1.87309	3.37852	1.97741	0.780988	1.9184	0.625309	1.30815	1.80333	1.40226	4.34693
1.7863	1.46568	2.03123	1.2042	1.70136	1.02963	0.798642	1.52296	0.456296	3.14111	4.36889	12.6209	3.81813	1.5364
1.66765	5.12481	2.28457	0.694074	0.838519	2.9316	0.872593	1.2921	1.33877	1.64296	1.97012	0.136049	1.20877	2.25687
2.94309	3.44728	1.83815	0.68321	1.19259	2.31815	2.43531	1.01296	2.39062	1.91654	2.93914	2.75062	2.24086	2.07041
6.84309	3.0516	1.85247	0.497037	3.7021	1.57975	2.09074	2.39111	2.45247	0.0506173	1.1579	1.50691	1.60829	2.92101
3.41914	0.921728	2.69321	2.17679	2.2916	3.36444	1.32025	1.62272	3.00074	2.35444	0.105062	3.50049	1.98395	2.47782
2.30259	1.21815	2.49926	4.9458	0.00548225	0.917284	0.608889	1.26272	2.02457	2.69321	2.92074	5.55222	2.51039	1.98143
3.27243	3.15143	2.8343	1.94485	1.65782	2.21705	1.4434	1.41222	1.94026	1.77489	2.11	3.9815	2.11038	2.51298

### Sheet: Phentermine
Locomotion (%)
Rata1H	Rata2H	Rata3H	Rata4H	Rata5H	Rata6H	Rata1M	Rata2M	Rata3M	Rata4M	Rata5M	Rata6M	Male	Female
15.592	11.4596	15.1195	8.42136	13.7147	2.19605	65.5835	22.3209	30.758	27.9648	14.9753	51.869	35.5786	12.8614
12.6331	19.4544	3.80963	11.4256	4.22728	2.3942	51.5825	9.16099	11.1475	20.2101	8.14617	20.3801	20.1046	10.31
8.46111	6.84025	8.26605	10.4602	4.92432	2.84519	50.6751	7.72667	10.4544	8.67914	11.969	11.3907	16.8158	7.7904
3.69296	17.741	2.42605	3.69383	5.56049	2.54963	8.03284	8.96358	8.04877	20.4386	16.3653	14.7132	12.7604	6.62286
3.9258	13.4122	1.55901	11.7479	4.47148	19.2384	5.57481	9.1216	1.58679	5.65062	2.53259	17.3948	6.97687	7.02328
2.23296	5.91988	2.28593	5.47	2.60148	23.4537	4.79222	3.03827	4.76741	8.43778	15.1509	2.9	6.51442	3.70205
4.38049	17.2664	2.84432	8.93469	3.0663	4.08086	4.13778	2.58938	6.22679	5.52901	15.1181	8.19926	6.96673	7.29844
7.27406	13.1563	5.18721	8.59337	5.50944	8.10829	27.1969	8.98877	10.4271	13.8443	12.0368	18.121	15.1025	7.94407
QA (%)
Rata1H	Rata2H	Rata3H	Rata4H	Rata5H	Rata6H	Rata1M	Rata2M	Rata3M	Rata4M	Rata5M	Rata6M	Male	Female
11.1326	4.71864	8.68407	6.38469	14.1542	1.11086	7.73025	10.6533	11.1389	11.3327	0	11.2991	8.69239	7.69751
16.2075	2.05123	2.08716	2.21852	3.02531	2.21654	0.765802	0	9.07864	12.5443	0	0	3.73146	4.63438
2.04173	0.708272	1.66506	1.12333	1.48309	1.10123	2.84889	2.2163	0	0	0.316914	0.483333	0.977572	1.35379
1.78617	1.07247	2.36346	1.4584	3.44198	2.89247	0.298642	1.12062	2.62481	6.31642	10.2698	0.964198	3.59907	2.16916
1.02938	0.899383	0.921975	1.84074	1.89309	0	1.33346	0.491358	2.82568	3.17284	0.45963	0.927037	1.535	1.09743
1.98037	0.635062	1.00926	1.34691	2.70605	0	1.79099	2.85531	5.08025	2.49136	3.57704	0.00296296	2.63298	1.27961
2.87975	0.67321	1.13395	2.13802	2.68827	1.34975	2.04148	1.35136	3.83901	0.324198	0.202716	0.637284	1.39934	1.81049
5.29393	1.5369	2.55213	2.35866	4.19885	1.23869	2.40136	2.66975	4.94104	5.16884	2.11801	2.04485	3.22397	2.8632
Rearing (%)
Rata1H	Rata2H	Rata3H	Rata4H	Rata5H	Rata6H	Rata1M	Rata2M	Rata3M	Rata4M	Rata5M	Rata6M	Male	Female
11.7851	2.54654	8.57605	0.320741	2.32111	0.0992593	0.797037	4.52407	3.49037	2.67173	0.671852	5.57605	2.95519	4.27479
4.82395	1.0084	0.71	0.237284	0.680494	0.783827	0.50716	1.17704	0.547284	1.13444	0.0976543	0.150741	0.602387	1.37399
3.58198	0.717901	1.27802	2.59988	0.530864	3.97827	0.305556	0.369259	0	0.58642	0.604938	4.07802	0.9907	2.11449
1.04012	0.156173	0.0461728	0.431728	1.2579	0.315185	0	0.640864	0.120494	1.11123	0.403704	1.26494	0.590206	0.541214
0.691605	0.72	0.812716	1.61333	0.314321	0.925802	0.0249383	0.0782716	0.84679	0.13679	0.155062	0.561605	0.300576	0.846296
0.391235	4.52741	0.220617	2.71691	0.437901	2.59136	0.0517284	0.0945679	0.0103704	0.30679	0.612346	0.0382716	0.185679	1.81424
0.494444	0.258395	0.513827	5.38346	0.699753	0.448519	0.13321	0.0948148	0.391358	0.202469	0.160123	0.657654	0.273272	1.29973
3.25834	1.41926	1.73677	1.90048	0.891764	1.30603	0.259947	0.996984	0.772381	0.878554	0.386526	1.76104	0.842572	1.75211
Grooming (%)
Rata1H	Rata2H	Rata3H	Rata4H	Rata5H	Rata6H	Rata1M	Rata2M	Rata3M	Rata4M	Rata5M	Rata6M	Male	Female
0	1.01506	1.63938	0.24642	0.394074	0.167284	0.111111	1.9016	0.948765	1.15481	0.403951	2.10432	1.10409	0.577037
0.89037	0.787407	0.06	0.305926	0.353951	0.438025	0.00111111	0.398642	0.324198	0.67716	0.0290123	0.205185	0.272551	0.472613
1.79506	0.767284	1.47852	1.72395	0.620617	3.18716	0.968765	0.22358	0	0.35	0.335556	0.878519	0.459403	1.59543
0.789136	0.223086	0.00012346	0.133457	1.00136	0.0981482	0.0987654	0.472963	0.0537037	0.618025	0.186296	0.563086	0.33214	0.374218
0.585556	0.843457	0.274691	1.48012	0.275062	1.16889	0.0128395	0.0361728	0.440247	0.0795062	0.084321	0.379877	0.17216	0.771296
0.402716	0.70679	0.134815	3.21012	0.130864	1.06543	0.165432	0.0641975	0	0.379012	0.247778	0.0360494	0.148745	0.94179
0.247284	0.148272	0.37963	1.47667	0.294691	0.995926	0.399753	0.037284	0.0860494	0.243086	0.115679	0.519506	0.23356	0.590412
0.672875	0.641623	0.566737	1.22524	0.43866	1.01727	0.251111	0.447778	0.264709	0.500229	0.20037	0.669506	0.388951	0.7604
Stereotypy (%)
Rata1H	Rata2H	Rata3H	Rata4H	Rata5H	Rata6H	Rata1M	Rata2M	Rata3M	Rata4M	Rata5M	Rata6M	Male	Female
61.4905	80.2602	65.9811	84.6269	69.416	96.4267	25.7783	60.6002	53.6641	56.876	83.949	29.1516	51.6699	76.3669
65.4452	76.6986	93.3333	85.8128	91.7131	94.1675	47.1436	89.2635	78.9025	65.4341	91.7273	79.2641	75.2892	84.5284
84.1202	90.9664	87.3125	84.0927	92.4412	88.8883	45.2019	89.4643	89.5457	90.3846	86.7737	83.1695	80.7566	87.9702
92.6917	80.8074	95.1643	94.2827	88.7384	94.1447	91.5699	88.8021	89.1523	71.5158	72.7751	82.4947	82.7183	90.9715
93.7678	84.1251	96.4317	83.318	93.0462	78.667	93.0541	90.2727	94.3006	90.9604	96.7685	80.7368	91.0155	88.226
94.9928	88.211	96.3495	87.2562	94.1238	72.8896	93.1998	93.9478	90.1421	88.3852	80.4121	97.0228	90.5183	88.9705
91.9981	81.6538	95.1284	82.0673	93.2511	93.1251	93.2879	95.9273	89.4569	93.7014	84.4035	89.9864	91.1272	89.5373
83.5009	83.2461	89.9573	85.9224	88.9614	88.3298	69.8908	86.8968	83.5949	79.6082	85.2584	77.4037	80.4421	86.653
Onset Stereotypy (min)
Rata1H	Rata2H	Rata3H	Rata4H	Rata5H	Rata6H	Rata1M	Rata2M	Rata3M	Rata4M	Rata5M	Rata6M	Male	Female
80.0003	39.0003	70.0003	32.0003	68.0003	7.00028	30.0003	56.0003	90.0003	52.0003	1.00028	153	63.6669	49.3336
73.0003	18.0003	15.0003	14.0003	16.0003	11.0003	15.0003	1.00028	39.0003	49.0003	2.00028	1.00056	17.8337	24.5003
13.0003	9.00028	11.0003	11.0003	11.0003	6.00028	13.0003	12.0003	1.00028	3.00028	6.00028	4.00028	6.50028	10.1669
11.0003	8.00028	9.00028	11.0003	22.0003	11.0003	1.00028	5.00028	19.0003	21.0003	40.0003	6.00028	15.3336	12.0003
9.00028	9.00028	8.00028	10.0003	11.0003	10.0003	3.00056	3.00028	2.86543	8.00028	3.00028	6.00028	4.31118	9.50028
10.0003	7.00028	5.00028	10.0003	12.0003	8.00028	6.00028	10.0003	15.0003	9.00028	17.0003	2.28917	9.88176	8.66694
12.0003	5.00028	5.00028	10.0003	13.0003	10.0003	11.0003	5.00028	11.0003	2.54028	4.00025	1.00028	5.75694	9.16694
29.7146	13.5717	17.5717	14.0003	21.8574	9.00028	11.286	13.1431	25.4096	20.6488	10.4288	24.7559	17.6121	17.6193

### Sheet: Mazindol 
Locomotion (%)
Rata1H	Rata2H	Rata3H	Rata4H	Rata5H	Rata6H	Rata1M	Rata2M	Rata3M	Rata4M	Rata5M	Rata6M	Male	Female
41.7459	52.9074	14.8332	39.636	77.4796	27.1486	7.52444	54.9149	1.31358	46.0025	22.3535	32.2631	27.3953	45.3204
44.6991	11.4963	8.84951	34.8481	49.2202	3.5916	6.1984	11.3011	0.445062	22.3916	0.0261728	46.2135	14.4293	29.8227
38.4093	2.43926	4.21877	31.0879	78.9535	2.54074	28.9006	13.3141	0.607654	1.88444	2.3258	27.37	12.4004	31.0217
13.8875	1.88272	10.9191	5.74667	6.92148	12.8121	11.4278	7.04	2.59432	19.6825	5.93593	0.609877	7.88173	7.87151
48.5216	10.378	23.6067	4.20494	2.67321	30.2138	0.781605	6.47358	6.89259	31.4321	79.8528	17.8653	23.883	17.8769
11.402	5.43284	5.93494	7.00099	38.1881	30.6114	4.75309	4.05148	2.47099	39.4174	8.77296	25.881	14.2245	13.5918
35.9932	49.2373	8.45198	6.81086	11.9415	14.0943	7.3763	12.2212	14.3947	46.5281	1.62309	68.3778	25.0869	22.487
33.5227	19.1105	10.9735	18.4765	37.9111	17.2875	9.56603	15.6166	4.1027	29.6198	17.27	31.2258	17.9002	23.9989
QA (%)
Rata1H	Rata2H	Rata3H	Rata4H	Rata5H	Rata6H	Rata1M	Rata2M	Rata3M	Rata4M	Rata5M	Rata6M	Male	Female
6.71938	14.1928	3.71	0.734815	3.50432	0.317778	0	0.261728	0.211728	0.473457	9.10556	2.8137	2.14436	4.86319
5.86741	0	0	2.07259	35.2664	0.604198	1.03667	0.174074	0	1.97519	0.12358	10.4965	2.30101	7.30177
4.58753	0	0.864321	10.7664	3.55568	0.24716	0.191235	0.41679	0	0.152222	0	2.68383	0.574012	3.33685
2.09296	0	0	0	0	0.251605	0	0	2.42679	4.41543	1.11123	0.987778	1.49021	0.390761
0	0	0.728519	0	0	1.64864	0	0	0.701605	10.031	7.34889	2.84654	3.488	0.396193
0	0	0	0	0.56	0.0540741	0	0.00012346	0	0	2.59272	1.50062	0.682243	0.102346
23.9156	0.909383	0	0	0	2.36099	0	0	6.16012	1.92716	0.247037	1.93716	1.71191	4.53099
6.16898	2.15746	0.757549	1.93912	6.12663	0.783492	0.175414	0.121817	1.35718	2.71063	2.93272	3.32374	1.77025	2.98887
Rearing (%)
Rata1H	Rata2H	Rata3H	Rata4H	Rata5H	Rata6H	Rata1M	Rata2M	Rata3M	Rata4M	Rata5M	Rata6M	Male	Female
8.2116	13.0185	1.41741	0.691605	16.274	3.8358	0.783827	5.2316	0.175679	2.14383	2.58395	1.98963	2.15142	7.24148
5.50605	0.350123	1.16309	1.55728	10.8899	0.0348148	0.572222	0.0309876	0	0.142469	0.00654321	4.17568	0.821317	3.25021
3.20259	0.0296296	0.0919753	6.98	16.3894	1.52988	2.34284	0.299259	0	0.0123457	0.0519753	0.82321	0.588272	4.70391
0.556667	0.0367901	1.46556	0.0111111	1.06679	2.37679	0.0319753	0.106914	0.0941975	2.61309	1.1537	0.0566667	0.676091	0.918951
0.0553086	0.864444	3.41457	0.0377778	0.0596296	14.1227	1.42778	0.700988	0.927284	3.59284	5.76926	0	2.06969	3.09241
0.038642	0.18716	0.0171605	0.381235	6.17136	7.77975	0.858148	0.0606173	0.014321	4.0463	0.137901	4.02136	1.52311	2.42922
2.21481	6.36938	2.72753	5.04568	0.723086	2.25654	0.783827	0.474815	0.658519	4.89827	0.166914	8.60037	2.59712	3.22284
2.82653	2.97944	1.47104	2.10067	7.36772	4.56233	0.971517	0.986455	0.267143	2.49273	1.41004	2.80956	1.48957	3.55129
Grooming (%)
Rata1H	Rata2H	Rata3H	Rata4H	Rata5H	Rata6H	Rata1M	Rata2M	Rata3M	Rata4M	Rata5M	Rata6M	Male	Female
1.8321	0.311358	3.87148	1.62123	1.11321	0.467531	0.555679	1.09765	0.164444	1.92778	2.41704	0.895926	1.17642	1.53615
0.983827	0.0811111	5.34877	1.14284	2.89358	0.0785185	4.48086	0.0123457	0	0.0249383	0.0339506	2.84309	1.23253	1.75477
0.64963	0.42642	4.17049	2.79333	1.77802	2.15247	2.22765	0.216049	0	0.00950617	0.017037	0.577778	0.508004	1.99506
2.57025	1.99975	5.02617	0.957407	3.6621	0.355185	0.00604938	0.00049383	6.19556	1.31309	1.92321	0.0887654	1.58786	2.42848
0.724198	0.0704938	2.19951	2.7721	3.25309	1.34543	1.44272	0.39284	0.543333	2.07642	5.94272	0	1.733	1.72747
0.94	0.115802	1.37667	1.94679	2.47802	0.416543	0.765309	0.138395	0	2.96457	0.0774074	0	0.657613	1.2123
0.935679	0.00358025	2.53901	0	0.488395	0.594074	0.555679	0.684198	0.674568	15.5349	0.0319753	2.44284	3.3207	0.760123
1.23367	0.429788	3.50459	1.60481	2.23806	0.772822	1.43342	0.363139	1.08256	3.40732	1.4919	0.978342	1.45945	1.63062
Stereotypy (%)
Rata1H	Rata2H	Rata3H	Rata4H	Rata5H	Rata6H	Rata1M	Rata2M	Rata3M	Rata4M	Rata5M	Rata6M	Male	Female
43.3232	18.6674	80.0395	58.9378	0	68.359	91.1362	38.4942	98.1347	49.4526	63.5401	62.0378	67.1326	44.8878
43.9275	88.1538	89.9875	61.5222	0	95.7696	87.712	88.4816	99.5551	75.4659	99.8099	36.2714	81.216	63.2268
52.8791	97.5314	94.8251	50.8928	0	95.3489	66.3378	85.754	99.3925	97.9416	97.6053	68.5453	85.9294	65.2462
83.463	98.0807	87.6154	94.2425	92.0119	84.0941	88.5343	92.8527	88.6893	71.976	89.876	98.257	88.3642	89.9179
51.3738	88.7578	72.2504	95.7575	97.2673	53.6489	96.348	92.4327	90.9353	52.8678	1.08642	79.2883	68.8264	76.5093
88.5595	94.3802	94.048	92.618	55.0806	59.6958	93.6236	95.7495	97.5148	53.5719	88.4191	68.5972	82.9127	80.7304
37.8765	43.1948	88.8206	87.2146	87.3356	80.8894	91.2843	86.6199	78.1122	31.1116	97.9311	18.642	67.2835	70.8886
57.3432	75.538	86.7981	77.3122	47.385	76.8294	87.8537	82.9121	93.1905	61.7696	76.8954	61.6627	77.3807	70.201
Onset Stereotypy (min)
Rata1H	Rata2H	Rata3H	Rata4H	Rata5H	Rata6H	Rata1M	Rata2M	Rata3M	Rata4M	Rata5M	Rata6M	Male	Female
57	178	57	38	0	20	15.3336	16	17	34	62	83	37.8889	58.3333
88	15	15	41	0	24	19	30	16.0003	62	15.2781	80	37.0464	30.5
33.5	2.99111	16.9447	15.8339	0	15.5561	19	31	16.2781	17	16.1114	36	22.5649	14.1376
40	1	17.7781	12.9961	15	17	15.0558	1	17.3892	44	17.5003	17.2225	18.6946	17.2957
15	4	16.6392	17.5006	4.195	30	15.0281	15.0003	19	80	15.5558	24	28.0974	14.5558
16.3892	3	19.4169	15.7106	24	18	15.8058	15.0003	16.9447	18.3336	20.8336	24	18.4863	16.0861
15.2781	18	18.6114	5.25056	18.0558	15.0006	15.0003	15.0003	15.5558	119	15.5558	18.0558	33.028	15.0327
37.881	31.713	23.0558	20.8988	8.75012	19.9367	16.3177	17.5715	16.8812	53.4762	23.2621	40.3255	27.9724	23.7059

### Sheet: DEP
Locomotion (%)
Rata1H	Rata2H	Rata3H	Rata4H	Rata5H	Rata6H	Rata1M	Rata2M	Rata3M	Rata4M	Rata5M	Rata6M	Male	Female
64.5578	42.7454	65.3701	58.0007	26.0656	69.8333	39.8448	19.8315	22.152	23.5559	10.6942	21.8736	22.992	51.3479
37.3651	28.0559	19.5641	30.6031	5.2384	12.7631	22.6942	11.0902	29.7965	17.5357	14.3179	7.30444	17.1232	24.1653
28.6594	17.2652	35.3365	19.3241	16.8727	24.4925	31.8644	6.04296	9.37926	31.6047	5.64358	25.2005	18.2892	23.4916
34.5791	13.07	38.5058	4.81185	10.338	17.2695	25.1479	6.40543	9.9537	18.3921	9.8358	2.94395	12.1131	20.261
16.9277	25.0188	48.5521	5.17198	18.3658	14.3085	12.4089	37.9649	15.7517	29.4191	7.82358	13.703	19.5119	22.8073
19.02	27.2135	45.6584	5.6884	13.4001	10.0342	19.4588	31.711	10.1698	28.7364	7.43802	19.2509	19.4608	22.1961
14.031	15.4379	50.0548	4.68802	39.3727	34.9588	13.7126	30.7135	9.16519	45.1768	9.00531	34.0136	23.6312	24.7169
30.7343	24.1152	43.2917	18.3269	18.5219	26.2371	23.5902	20.5371	15.1954	27.7744	9.2512	17.7557	19.0173	26.998
QA (%)
Rata1H	Rata2H	Rata3H	Rata4H	Rata5H	Rata6H	Rata1M	Rata2M	Rata3M	Rata4M	Rata5M	Rata6M	Male	Female
0	0	0	0	0	0	10.6095	6.06778	15.6699	4.11605	5.84827	4.05086	7.72706	0
0	2.41864	0	0	0	0	2.66852	0.893827	10.8822	1.05235	11.6001	7.36864	5.74428	0.403107
0	0	0	0	1.42296	0	3.03667	3.69827	5.88272	0.686667	5.41407	8.34642	4.5108	0.23716
0	0	0	0	0.449259	0	1.99802	1.64864	9.28074	0.563827	1.67543	7.01432	3.69683	0.0748765
0	0	0	2.25654	0	0.31284	0.480494	0.513704	11.4883	3.9816	3.59815	1.53321	3.59924	0.42823
0	0	1.49728	2.62111	0	0	0.557037	1.5158	6.68037	3.9816	1.81568	2.40259	2.82551	0.686399
0	0	0.113827	0	0	0	0.451605	1.17259	1.57309	15.9831	4.05753	1.53901	4.12949	0.0189712
0	0.34552	0.230159	0.696808	0.26746	0.0446914	2.82884	2.2158	8.77961	4.33788	4.85847	4.60787	4.60474	0.264106
Rearing (%)
Rata1H	Rata2H	Rata3H	Rata4H	Rata5H	Rata6H	Rata1M	Rata2M	Rata3M	Rata4M	Rata5M	Rata6M	Male	Female
6.7863	11.6923	26.0883	13.4043	2.1658	10.602	2.76951	3.01951	6.62617	0.863951	0.714321	0.672099	2.44426	11.7898
2.00778	11.7272	3.85605	3.04235	2.3416	0.125432	1.0758	0.410247	5.88247	0.146667	0.804815	2.02654	1.72442	3.85006
0.555185	2.35358	7.61556	0.514691	8.68148	2.48506	2.78309	0.27037	2.47148	0.285185	0.15284	2.8442	1.46786	3.70093
2.08901	0.262716	4.96716	0.0769136	1.50642	0.507654	0.748889	0.63963	1.69358	0.0437037	1.04543	0.94963	0.853477	1.56831
0.31963	1.04877	5.72519	0.0872839	2.47938	1.06469	0.530741	2.37827	1.52951	1.32481	2.40222	0.628642	1.4657	1.78749
0.64642	0.735062	50.7348	0.0834568	2.03086	0.288765	2.39185	1.6358	1.26457	1.32481	1.65901	1.63691	1.65216	9.08656
0.136543	0.0876543	19.9937	0.181605	2.43914	2.49926	0.469383	1.23593	1.01778	5.16802	0.815802	2.52136	1.87138	4.22298
1.79155	3.98675	16.9972	2.48437	3.0921	2.51041	1.53847	1.36996	2.92651	1.30817	1.08492	1.61134	1.63989	5.14374
Grooming (%)
Rata1H	Rata2H	Rata3H	Rata4H	Rata5H	Rata6H	Rata1M	Rata2M	Rata3M	Rata4M	Rata5M	Rata6M	Male	Female
0.210988	1.11728	3.20827	1.48333	1.10136	0.453333	1.99358	1.50654	1.40494	0.194321	0.25679	0.067037	0.903868	1.26243
1.07099	0	0.135062	0.576543	0.419383	0	0.570123	0.0497531	1.84099	0.0360494	0.344321	0.350617	0.531975	0.366996
0.118025	0.825062	0.603086	0.604938	1.91136	0.133086	3.59975	0.210494	0.882222	0.0533333	0.0283951	0.49716	0.87856	0.699259
0.22	0	0.971111	0	0.150494	0	1.67074	0.343086	0.766173	0.0890124	0.253827	0.198642	0.55358	0.223601
0.0854321	0.153951	0.388889	0.0395062	0.487654	0.313704	0.950988	0.0314815	0.506049	0.384938	0.79358	0.579136	0.541029	0.244856
0.33321	0.0507407	0.776173	0.0511111	1.01284	0.34321	2.56852	0.69284	0.50642	0.384938	0.372222	0.265062	0.798333	0.427881
0.0540741	0	2.28173	0.0188889	1.29877	3.43025	0.646049	1.09963	0.565679	0.970247	0.186296	0.592099	0.676667	1.18062
0.298959	0.30672	1.1949	0.396332	0.911693	0.667654	1.71425	0.561975	0.924638	0.301834	0.319347	0.36425	0.697716	0.629377
Stereotypy (%)
Rata1H	Rata2H	Rata3H	Rata4H	Rata5H	Rata6H	Rata1M	Rata2M	Rata3M	Rata4M	Rata5M	Rata6M	Male	Female
28.4451	44.4451	5.33346	27.1117	70.6674	19.1115	44.7827	69.5748	54.1472	71.2699	82.4865	73.3365	65.9329	32.519
59.5563	57.7984	76.4449	65.7781	92.0007	87.1116	72.9915	87.556	51.5979	81.2294	72.933	82.9499	74.8763	73.115
70.6675	79.5563	56.4449	79.5564	71.1116	72.8895	58.7162	89.778	81.3844	67.3702	88.7612	63.1119	74.8537	71.7044
63.112	86.6674	55.556	95.1114	87.5559	82.223	70.4346	90.9633	78.3059	80.9115	87.1896	88.8936	82.7831	78.3709
82.6674	73.7786	45.334	92.4448	78.6673	84.0004	85.629	59.1117	70.7246	64.8896	85.3826	83.5562	74.8823	76.1487
80.0005	72.0009	1.33346	91.556	83.5563	89.334	75.024	64.4447	81.379	65.5723	88.7152	76.4447	75.2633	69.6302
85.7785	84.4746	27.556	95.1116	56.8895	59.1119	84.7205	65.7785	87.6784	32.702	85.9352	61.3341	69.6914	68.1537
67.1753	71.2459	38.2861	78.0957	77.207	70.5402	70.3283	75.3153	72.1739	66.2778	84.4862	75.661	74.0404	67.0917
Onset Stereotypy (min)
Rata1H	Rata2H	Rata3H	Rata4H	Rata5H	Rata6H	Rata1M	Rata2M	Rata3M	Rata4M	Rata5M	Rata6M	Male	Female
38.0003	77.0003	124	39.0003	34.0003	108	69.0003	56.0003	75.0003	50.0003	29.0003	35.0003	52.3336	70.0003
11.0003	14.0003	34.0003	30.0003	7.00028	17.0003	30.0003	12.0003	73.0003	11.0003	48.0003	35.0003	34.8336	18.8336
21.0003	7.00028	15.0003	14.0003	11.0003	18.0003	28.0003	15.0003	37.0003	19.0003	19.0003	29.0003	24.5003	14.3336
36.0003	12.0003	16.0003	5.00028	3.00028	13.0003	19.0003	9.00028	34.0003	31.0003	7.00028	23.0003	20.5003	14.1669
9.00028	10.0003	3.00028	12.0003	2.00028	1.00028	9.00028	11.0003	48.0003	44.0003	13.0003	10.0003	22.5003	6.16694
11.0003	13.0003	45.0003	10.0003	2.00028	1.00028	13.0003	12.0003	27.0003	44.0003	9.00028	20.0003	20.8336	13.6669
10.0003	3.00028	5.00028	5.00028	2.00028	27.0003	12.0003	11.0003	10.0003	151	15.0003	21.0003	36.6669	8.66694
19.4288	19.4288	34.5717	16.4288	8.71456	26.4288	25.7146	18.0003	43.4288	50.0003	20.0003	24.7146	30.3098	20.8336

### Sheet: Cathine
Locomotion (%)
Rata1H	Rata2H	Rata3H	Rata4H	Rata5H	Rata6H	Rata1M	Rata2M	Rata3M	Rata4M	Rata5M	Rata6M	Male	Female
92.6762	93.9857	31.8679	28.9348	34.5456	48.3257	39.8032	66.008	95.752	45.8902	87.3938	47.6309	63.7464	56.402
45.316	90.452	49.749	37.8059	31.0144	50.5902	37.8247	23.0422	57.5975	28.1022	23.7412	42.703	35.5018	50.8675
64.6559	27.4525	18.9479	23.7328	17.4353	25.7738	25.7678	12.206	65.7909	28.1338	21.5054	40.5022	32.3177	30.4449
50.9132	30.1035	9.03741	13.2747	7.99086	17.4511	10.9872	39.1723	42.4432	18.4262	40.9335	30.2319	30.3657	22.2639
47.3467	6.47099	8.70802	16.7999	12.8112	30.3244	32.0193	17.6998	21.6031	4.23333	41.3057	18.651	22.5853	18.4274
61.9591	48.8484	19.9177	21.6185	10.39	31.8472	14.748	5.53716	35.5546	24.09	24.8221	23.6648	21.4028	32.5467
39.8627	6.08198	17.0293	6.20346	12.8511	70.5675	32.0036	2.59407	22.5825	21.8964	19.2872	48.4058	24.4616	16.4057
57.5328	43.3421	22.1796	21.1957	18.1484	39.2686	27.5934	23.7514	48.7605	24.396	36.9984	35.9699	32.9116	32.4797
QA (%)
Rata1H	Rata2H	Rata3H	Rata4H	Rata5H	Rata6H	Rata1M	Rata2M	Rata3M	Rata4M	Rata5M	Rata6M	Male	Female
0	0.00012346	55.2854	8.84383	60.9275	48.7041	58.7485	1.33617	0	1.02457	0.858025	0	10.3279	28.9602
0	0	3.32852	6.83148	5.27333	7.72136	4.86247	1.08926	5.36889	4.25457	8.38543	0	3.99344	3.85912
0	4.80222	6.23037	3.13111	0.601852	1.38074	0.742963	0.215185	0	0	1.51444	0	0.412099	2.69105
0	4.69407	1.07481	0.518025	2.26407	2.17938	6.06309	0	9.96543	0	0	0	2.67142	1.7884
0	0.980864	1.6263	0.315309	0.592469	1.44519	0.229012	0	1.94617	0.840123	1.98543	1.33049	1.05521	0.826687
0	1.44222	5.20444	0.709136	0.104444	2.59272	3.8058	0	0	7.93815	0	0.381728	2.02095	1.67549
0	1.22309	3.06605	0.12358	1.56358	0	0	2.75914	1.33617	0	0	0	0.682551	0.996049
0	1.87751	10.8308	2.92464	10.1896	9.14621	10.636	0.771393	2.65952	2.0082	1.82048	0.244603	3.02336	5.82814
Rearing (%)
Rata1H	Rata2H	Rata3H	Rata4H	Rata5H	Rata6H	Rata1M	Rata2M	Rata3M	Rata4M	Rata5M	Rata6M	Male	Female
5.49185	5.70296	1.75877	0.948889	3.41383	2.50284	1.28481	4.75494	3.39543	2.02383	6.06605	5.63432	3.8599	3.30319
0.810988	4.46432	2.83568	1.46173	0.882099	1.89025	1.64321	0.70037	1.99642	3.37654	5.71259	3.35494	2.79735	2.05751
1.80531	1.23617	1.14012	0.716543	1.61975	2.57778	1.04617	0.326543	3.32395	4.09568	1.21716	4.01259	2.33702	1.51595
1.18272	1.0758	0.883951	3.00222	0.977901	1.95827	0.251481	2.22938	1.37556	0.967778	2.96889	2.09049	1.64726	1.51348
1.26173	0.135062	0.582222	1.17963	1.14247	2.2737	1.47222	0.620741	1.29938	0.622469	2.34148	1.31284	1.27819	1.0958
2.43383	1.92605	1.87852	0.973457	0.784815	1.99815	0.776173	0.978889	0.61037	0.585926	1.56951	3.50741	1.33805	1.6658
1.86753	0.379877	1.34519	0	1.64247	2.60099	1.88272	1.03272	0.940988	3.25074	1.67531	4.23111	2.16893	1.30601
2.12199	2.13146	1.48921	1.18321	1.49476	2.25743	1.19383	1.52051	1.84887	2.13185	3.07871	3.4491	2.20381	1.77968
Grooming (%)
Rata1H	Rata2H	Rata3H	Rata4H	Rata5H	Rata6H	Rata1M	Rata2M	Rata3M	Rata4M	Rata5M	Rata6M	Male	Female
1.8321	0.311358	3.87148	1.62123	1.11321	0.467531	0.16358	0.78963	0.852716	0.838889	5.65123	0.512469	1.46809	1.53615
0.983827	0.0811111	5.34877	1.14284	2.89358	0.0785185	0.113827	0.0569136	2.14815	1.15481	2.54321	1.05284	1.17829	1.75477
0.64963	0.42642	4.17049	2.79333	1.77802	2.15247	0.442593	0.140617	0.662593	0.214691	5.98469	0.817901	1.37718	1.99506
2.57025	1.99975	5.02617	0.957407	3.6621	0.355185	1.36444	0.375432	1.32667	1.93926	0.0972839	0.566049	0.944856	2.42848
0.724198	0.0704938	2.19951	2.7721	3.25309	1.34543	0.0567901	0.345556	1.81753	1.51802	0.144815	0.927284	0.801667	1.72747
0.94	0.115802	1.37667	1.94679	2.47802	0.416543	0.66963	0.299383	0.723704	0.719136	0.274444	2.66778	0.892346	1.2123
0.935679	0.00358025	2.53901	0	0.488395	0.594074	0.335432	0.556173	0.917901	2.40815	0.370494	1.14037	0.954753	0.760123
1.23367	0.429788	3.50459	1.60481	2.23806	0.772822	0.449471	0.366243	1.20704	1.25614	2.15231	1.09781	1.08817	1.63062
Stereotypy (%)
Rata1H	Rata2H	Rata3H	Rata4H	Rata5H	Rata6H	Rata1M	Rata2M	Rata3M	Rata4M	Rata5M	Rata6M	Male	Female
0	0	7.21654	59.6514	0	0	0	27.1114	0	50.2226	0.0309876	46.2225	20.5979	11.1447
52.8893	5.00272	38.7381	52.7581	59.9367	39.7198	55.5559	75.1114	32.8891	63.112	59.6177	52.8894	56.5292	41.5074
32.8893	66.0828	69.5112	69.6263	78.5652	68.1153	72.0006	87.1117	30.2227	67.5559	69.7784	54.6674	63.5561	64.1317
45.334	62.127	83.9778	82.2478	85.1052	78.0562	81.334	58.223	44.8893	78.6669	56.0005	67.1117	64.3709	72.808
50.6675	92.3427	86.8841	78.9332	82.2009	64.6114	66.2228	81.3341	73.334	92.7862	54.2227	77.7785	74.2797	75.94
34.6672	47.6677	71.6228	74.7522	86.2428	63.1456	80.0005	93.1847	63.1115	66.6669	73.3341	69.7784	74.346	63.0164
57.3342	89.7784	76.0206	93.6731	83.4546	26.2375	65.7784	93.058	74.2226	72.4448	78.6672	46.2228	71.7323	71.0831
39.1116	51.8573	61.9959	73.0917	67.9293	48.5551	60.1275	73.5906	45.5242	70.2079	55.9502	59.2387	60.7732	57.0902
Onset Stereotypy (min)
Rata1H	Rata2H	Rata3H	Rata4H	Rata5H	Rata6H	Rata1M	Rata2M	Rata3M	Rata4M	Rata5M	Rata6M	Male	Female
0	0	201	39.0003	0	0	0	142	0	65.0003	181.494	105	82.2492	40.0001
55.0003	75.0003	19.0003	43.0003	29.0003	72.0003	75.0003	45.0003	34.0003	16.0003	32.0003	16.0003	36.3336	48.8336
24.0003	32.0003	39.0003	22.0003	7.00028	10.0003	20.0003	1.00028	73.0003	18.0003	18.0003	33.0003	27.1669	22.3336
7.00028	30.0003	10.0003	3.00028	13.0003	15.0003	22.0003	21.0003	37.0003	21.0003	50.0003	18.0003	28.1669	13.0003
9.00028	4.00028	7.00028	4.00028	3.00028	11.0003	22.0003	19.0003	9.00028	8.00028	9.00028	30.0003	16.1669	6.33361
45.0003	6.00028	31.0003	5.00028	1.00028	25.0003	14.0003	1.00056	17.0003	30.0003	30.0003	32.0003	20.667	18.8336
11.0003	6.00028	16.0003	1.27833	5.00028	127	33.0003	9.00028	20.0003	48.0003	23.0003	11.0003	24.0003	27.7133
21.5717	21.8574	46.1431	16.7543	8.28595	37.1431	26.5717	34.0003	27.1431	29.4288	49.0708	35.0003	33.5358	25.2926

### Sheet: Amphe
Locomotion (%)
Rata1H	Rata2H	Rata3H	Rata4H	Rata5H	Rata6H	Rata1M	Rata2M	Rata3M	Rata4M	Rata5M	Rata6M	Male	Female
33.0127	42.5274	36.5327				61.0904	42.3153	28.4941				43.9666	37.3576
4.85074	31.1479	44.6421				74.0978	84.3342	31.0914				63.1744	26.8802
17.8775	36.1264	86.8005				45.0146	41.1352	33.4472				39.8656	46.9348
18.5803	36.6006	55.9918	#DIV/0!	#DIV/0!	#DIV/0!	60.0676	55.9282	31.0109	#DIV/0!	#DIV/0!	#DIV/0!	49.0022	37.0576
QA (%)
Rata1H	Rata2H	Rata3H	Rata4H	Rata5H	Rata6H	Rata1M	Rata2M	Rata3M	Rata4M	Rata5M	Rata6M	Male	Female
33.0127	42.5274	36.5327				61.0904	42.3153	28.4941				43.9666	37.3576
4.85074	31.1479	44.6421				74.0978	84.3342	31.0914				63.1744	26.8802
17.8775	36.1264	86.8005				45.0146	41.1352	33.4472				39.8656	46.9348
18.5803	36.6006	55.9918	#DIV/0!	#DIV/0!	#DIV/0!	60.0676	55.9282	31.0109	#DIV/0!	#DIV/0!	#DIV/0!	49.0022	37.0576
Rearing (%)
Rata1H	Rata2H	Rata3H	Rata4H	Rata5H	Rata6H	Rata1M	Rata2M	Rata3M	Rata4M	Rata5M	Rata6M	Male	Female
1.20062	5.68296	1.99407				2.55432	2.44506	0.770864				1.92342	2.95922
0.00061728	2.08691	3.89358				4.03111	5.47383	0.464198				3.32305	1.9937
1.33321	4.96	4.40642				3.21605	4.14815	0.55284				2.63901	3.56654
0.844815	4.24329	3.43136	#DIV/0!	#DIV/0!	#DIV/0!	3.26716	4.02235	0.595967	#DIV/0!	#DIV/0!	#DIV/0!	2.62849	2.83982
Grooming (%)
Rata1H	Rata2H	Rata3H	Rata4H	Rata5H	Rata6H	Rata1M	Rata2M	Rata3M	Rata4M	Rata5M	Rata6M	Male	Female
0.00876543	0.678272	1.02802				0	0.572593	0				0.190864	0.571687
0.037037	0.0980247	0.353086				0	0.858519	0				0.286173	0.162716
0.344074	0.494074	2.12642				0.151605	0.938642	0				0.363416	0.988189
0.129959	0.423457	1.16918	#DIV/0!	#DIV/0!	#DIV/0!	0.050535	0.789918	0	#DIV/0!	#DIV/0!	#DIV/0!	0.280151	0.574198
Stereotypy (%)
Rata1H	Rata2H	Rata3H	Rata4H	Rata5H	Rata6H	Rata1M	Rata2M	Rata3M	Rata4M	Rata5M	Rata6M	Male	Female
65.778	51.1116	60.4453		59.1116		28.5277	39.1115	70.7353				46.1248	59.1116
95.1117	66.6674	51.1114		70.9635		21.3015	1.33346	68.4447				30.3599	70.9635
80.4453	58.4198	6.66679		48.5106		37.3346	40.0002	66.0002				47.7784	48.5106
80.445	58.7329	39.4078	#DIV/0!	59.5286	#DIV/0!	29.0546	26.8151	68.3934	#DIV/0!	#DIV/0!	#DIV/0!	41.421	59.5286
Onset Stereotypy (min)
Rata1H	Rata2H	Rata3H	Rata4H	Rata5H	Rata6H	Rata1M	Rata2M	Rata3M	Rata4M	Rata5M	Rata6M	Male	Female
84	28	23				49	31	19				33	45
8	21	15.0003				90	186	7				94.3333	14.6668
4	15.5561	136				29	17	6				17.3333	51.852
32	21.5187	58.0001	#DIV/0!	#DIV/0!	#DIV/0!	56	78	10.6667	#DIV/0!	#DIV/0!	#DIV/0!	48.2222	37.1729

### Sheet: Tesofensine
Locomotion (%)
Rata1H	Rata2H	Rata3H	Rata4H	Rata5H	Rata6H	Rata1M	Rata2M	Rata3M	Rata4M	Rata5M	Rata6M	Male	Female
37.0981	10.5126	14.851	8.62309	13.0074	51.6083	6.93407	8.08284	8.69198	20.8874	18.1856	21.4837	14.0443	16.8184
17.2363	19.6372	14.7716	15.602	37.131	21.1369	15.2568	6.4337	15.6347	12.8511	25.6654	22.7149	16.4261	20.8756
15.8143	9.03963	16.1144	27.2125	7.00494	11.1267	5.90765	11.0175	15.0277	20.2589	17.3989	26.6942	16.0508	15.0372
21.9147	27.697	8.51222	15.2293	18.4148	11.4268	6.88691	10.3635	15.1417	14.5873	18.3341	19.4106	14.1207	18.3536
24.0002	17.04	3.47506	13.668	36.0511	4.10383	10.9948	12.7733	12.6409	23.2788	7.62679	13.9611	13.5459	18.8469
15.7722	17.2752	3.95259	6.73321	15.9204	2.1558	10.9948	13.8184	10.236	17.877	15.7064	23.0185	15.2752	11.9307
19.7394	62.631	3.65321	19.4993	12.5732	10.3407	14.6519	13.6531	13.0275	15.0049	18.8068	15.5164	15.1101	23.6192
21.6536	23.4047	9.33287	15.2239	20.0147	15.9856	10.2324	10.8775	12.9144	17.8208	17.3891	20.3999	14.939	17.9259
QA (%)
Rata1H	Rata2H	Rata3H	Rata4H	Rata5H	Rata6H	Rata1M	Rata2M	Rata3M	Rata4M	Rata5M	Rata6M	Male	Female
52.4457	78.4972	79.2412	90.0304	85.5868	42.8919	92.5652	90.5205	88.1637	64.6775	79.8116	74.2206	81.6599	71.4488
78.6683	75.383	45.6106	83.4895	55.6178	56.321	82.2827	91.2419	76.4167	80.3944	67.2122	73.7236	78.5452	65.8484
57.7306	89.6631	33.849	46.0468	88.0825	83.6402	92.8917	75.7596	77.6078	64.5086	75.3968	69.4731	75.9396	66.502
49.482	25.9796	32.5994	66.0642	68.4596	68.9102	92.2354	87.6695	80.3842	74.9062	70.4654	77.6669	80.5546	51.9158
37.2472	64.2077	95.4583	70.0295	28.9244	91.6388	87.9211	83.7019	86.7151	71.5354	88.8007	84.5217	83.866	64.5843
57.1667	16.3137	94.6326	79.5493	74.1641	96.4151	87.9211	83.5411	88.3998	80.7896	81.5646	74.2115	82.7379	69.7069
61.0347	24.2721	89.7288	71.5469	15.7028	73.2723	83.1832	84.8432	83.8288	79.3694	76.5423	79.0527	81.1366	55.9263
56.2536	53.4738	67.3028	72.3938	59.5054	73.2985	88.4286	85.3254	83.0737	73.7402	77.1134	76.1243	80.6343	63.7047
Rearing (%)
Rata1H	Rata2H	Rata3H	Rata4H	Rata5H	Rata6H	Rata1M	Rata2M	Rata3M	Rata4M	Rata5M	Rata6M	Male	Female
8.07753	1.81272	1.97432	0.736296	0.71679	4.2137	0.195802	0.564938	1.3821	1.20691	0.349012	1.67136	0.895021	2.92189
3.07272	2.23802	1.90136	0.743951	2.82926	1.47062	0.951605	1.5958	1.09556	1.13185	0.93679	1.49901	1.20177	2.04265
1.3121	0.704321	0.949506	1.32901	0.730864	1.37901	0.319136	2.19494	3.3242	1.48519	2.25432	1.07679	1.77576	1.06747
1.94173	2.80753	0.825309	0.961481	1.07198	3.44235	0.62321	1.05148	1.84877	3.55741	1.89111	0.478272	1.57504	1.84173
2.51185	1.6342	0.251728	1.43012	1.7363	0.704568	0.48321	1.81926	0.334321	2.67086	0.79	0.667531	1.12753	1.37813
0.887778	1.00173	0.392222	0.513086	1.25086	0.550864	0.48321	1.04407	0.867531	0.888889	0.165926	0.964938	0.735761	0.766091
2.6616	9.38938	0.324691	1.31185	0.728148	0.883333	0.549259	0.760741	1.55889	1.83309	1.66025	2.29222	1.44241	2.54984
2.92362	2.79827	0.945591	1.00369	1.29489	1.80635	0.515062	1.29018	1.48734	1.82489	1.14963	1.23573	1.25047	1.7954
Grooming (%)
Rata1H	Rata2H	Rata3H	Rata4H	Rata5H	Rata6H	Rata1M	Rata2M	Rata3M	Rata4M	Rata5M	Rata6M	Male	Female
2.37877	1.17728	1.26642	0.61037	0.689136	1.2863	0.305062	0.831852	1.76235	13.2283	1.65395	2.62444	3.40099	1.23471
1.02284	1.85296	3.49284	0.164691	1.31037	1.07062	1.50901	0.728765	6.85321	5.62272	6.18568	2.06259	3.827	1.48572
0.697284	0.148519	0.197284	0.521975	0.181728	1.63173	0.881605	1.25012	4.04049	13.7474	4.95012	2.75605	4.6043	0.563086
0.438395	0.847901	0.728642	0.411235	0.497407	2.44235	0.254568	0.915679	2.62543	6.94926	9.30951	2.44432	3.74979	0.894321
0.684198	0.228889	0.370494	0.649383	0.398519	0.886049	0.600988	1.70568	0.309877	2.61383	2.78259	0.849753	1.47712	0.536255
0.394321	0.0754321	0.13358	0.314938	0.664198	0.433827	0.600988	1.59654	0.49679	0.444568	2.56321	1.80519	1.25121	0.336049
1.00827	1.04074	0.514938	0.530494	0.328148	0.836173	1.6158	0.743086	1.58494	3.79272	2.99074	3.13877	2.31101	0.709794
0.946296	0.76739	0.957743	0.457584	0.581358	1.22672	0.824004	1.11025	2.52473	6.6284	4.34797	2.24016	2.94592	0.822848
Stereotypy (%)
Rata1H	Rata2H	Rata3H	Rata4H	Rata5H	Rata6H	Rata1M	Rata2M	Rata3M	Rata4M	Rata5M	Rata6M	Male	Female
0.001	8.00037	2.66716	0.001	0.001	0.001	0.001	0.001	0.001	0.001	0.001	0.001	0.001	1.77859
0.0001	0.889012	34.2237	0.001	0.001	20.001	0.001	0.001	0.001	0.001	0.001	0	0.000833333	9.18597
24.4458	0.444568	48.8899	24.8899	4.00012	2.22247	0.001	9.7779	0.001	0.001	0.001	0	1.63032	17.4821
26.2233	42.668	57.3346	17.334	11.5563	13.7784	0.001	0.001	0.001	0.001	0.001	0	0.000833333	28.1491
35.5567	16.8894	0.444568	14.2231	32.8898	2.66691	0.001	0.001	0.001	0.001	0.001	0	0.000833333	17.1117
25.7791	65.3341	0.889136	12.8896	8.00062	0.444568	0.001	0.001	0.001	0.001	0.001	0	0.000833333	18.8895
15.5562	2.66691	5.77852	7.1116	70.6678	14.6675	0.001	0.001	0.001	0.001	0.001	0	0.000833333	19.4081
18.2232	19.556	21.4611	10.9214	18.1595	7.68312	0.001	1.3977	0.001	0.001	0.001	0.000142857	0.233641	16.0007
Onset Stereotypy (min)
Rata1H	Rata2H	Rata3H	Rata4H	Rata5H	Rata6H	Rata1M	Rata2M	Rata3M	Rata4M	Rata5M	Rata6M	Male	Female
0	122	105	0	0	0	0	0	0	0	0	0	0	37.8334
0	209	75.0003	0	0	100	0	0	0	0	0	0	0	64.0001
131	201	57.0003	106	195	132	0	39.0003	0	0	0	0	6.50005	137
109	36.0003	57.0003	154	87.0003	67.0003	0	0	0	0	0	0	0	85.0003
76.0003	62.0003	195	96.0003	35.0003	135	0	0	0	0	0	0	0	99.8336
53.0003	29.0003	59.0003	108	14.0003	127	0	0	0	0	0	0	0	65.0003
156	130	63.0003	133	23.0003	33.0003	0	0	0	0	0	0	0	89.6669
75.0002	112.715	87.286	85.2859	50.5716	84.8574	0	5.57147	0	0	0	0	0.928578	82.6193

### Sheet: 5HTP
Locomotion (%)
Rata1H	Rata2H	Rata3H	Rata4H	Rata5H	Rata6H	Rata1M	Rata2M	Rata3M	Rata4M	Rata5M	Rata6M	Male	Female
37.0981	10.5126	14.851	8.62309	13.0074	51.6083	6.93407	8.08284	8.69198	20.8874	18.1856	21.4837	14.0443	16.8184
17.2363	19.6372	14.7716	15.602	37.131	21.1369	15.2568	6.4337	15.6347	12.8511	25.6654	22.7149	16.4261	20.8756
15.8143	9.03963	16.1144	27.2125	7.00494	11.1267	5.90765	11.0175	15.0277	20.2589	17.3989	26.6942	16.0508	15.0372
21.9147	27.697	8.51222	15.2293	18.4148	11.4268	6.88691	10.3635	15.1417	14.5873	18.3341	19.4106	14.1207	18.3536
24.0002	17.04	3.47506	13.668	36.0511	4.10383	10.9948	12.7733	12.6409	23.2788	7.62679	13.9611	13.5459	18.8469
15.7722	17.2752	3.95259	6.73321	15.9204	2.1558	10.9948	13.8184	10.236	17.877	15.7064	23.0185	15.2752	11.9307
19.7394	62.631	3.65321	19.4993	12.5732	10.3407	14.6519	13.6531	13.0275	15.0049	18.8068	15.5164	15.1101	23.6192
21.6536	23.4047	9.33287	15.2239	20.0147	15.9856	10.2324	10.8775	12.9144	17.8208	17.3891	20.3999	14.939	17.9259
QA (%)
Rata1H	Rata2H	Rata3H	Rata4H	Rata5H	Rata6H	Rata1M	Rata2M	Rata3M	Rata4M	Rata5M	Rata6M	Male	Female
52.4457	78.4972	79.2412	90.0304	85.5868	42.8919	92.5652	90.5205	88.1637	64.6775	79.8116	74.2206	81.6599	71.4488
78.6683	75.383	45.6106	83.4895	55.6178	56.321	82.2827	91.2419	76.4167	80.3944	67.2122	73.7236	78.5452	65.8484
57.7306	89.6631	33.849	46.0468	88.0825	83.6402	92.8917	75.7596	77.6078	64.5086	75.3968	69.4731	75.9396	66.502
49.482	25.9796	32.5994	66.0642	68.4596	68.9102	92.2354	87.6695	80.3842	74.9062	70.4654	77.6669	80.5546	51.9158
37.2472	64.2077	95.4583	70.0295	28.9244	91.6388	87.9211	83.7019	86.7151	71.5354	88.8007	84.5217	83.866	64.5843
57.1667	16.3137	94.6326	79.5493	74.1641	96.4151	87.9211	83.5411	88.3998	80.7896	81.5646	74.2115	82.7379	69.7069
61.0347	24.2721	89.7288	71.5469	15.7028	73.2723	83.1832	84.8432	83.8288	79.3694	76.5423	79.0527	81.1366	55.9263
56.2536	53.4738	67.3028	72.3938	59.5054	73.2985	88.4286	85.3254	83.0737	73.7402	77.1134	76.1243	80.6343	63.7047
Rearing (%)
Rata1H	Rata2H	Rata3H	Rata4H	Rata5H	Rata6H	Rata1M	Rata2M	Rata3M	Rata4M	Rata5M	Rata6M	Male	Female
8.07753	1.81272	1.97432	0.736296	0.71679	4.2137	0.195802	0.564938	1.3821	1.20691	0.349012	1.67136	0.895021	2.92189
3.07272	2.23802	1.90136	0.743951	2.82926	1.47062	0.951605	1.5958	1.09556	1.13185	0.93679	1.49901	1.20177	2.04265
1.3121	0.704321	0.949506	1.32901	0.730864	1.37901	0.319136	2.19494	3.3242	1.48519	2.25432	1.07679	1.77576	1.06747
1.94173	2.80753	0.825309	0.961481	1.07198	3.44235	0.62321	1.05148	1.84877	3.55741	1.89111	0.478272	1.57504	1.84173
2.51185	1.6342	0.251728	1.43012	1.7363	0.704568	0.48321	1.81926	0.334321	2.67086	0.79	0.667531	1.12753	1.37813
0.887778	1.00173	0.392222	0.513086	1.25086	0.550864	0.48321	1.04407	0.867531	0.888889	0.165926	0.964938	0.735761	0.766091
2.6616	9.38938	0.324691	1.31185	0.728148	0.883333	0.549259	0.760741	1.55889	1.83309	1.66025	2.29222	1.44241	2.54984
2.92362	2.79827	0.945591	1.00369	1.29489	1.80635	0.515062	1.29018	1.48734	1.82489	1.14963	1.23573	1.25047	1.7954
Grooming (%)
Rata1H	Rata2H	Rata3H	Rata4H	Rata5H	Rata6H	Rata1M	Rata2M	Rata3M	Rata4M	Rata5M	Rata6M	Male	Female
2.37877	1.17728	1.26642	0.61037	0.689136	1.2863	0.305062	0.831852	1.76235	13.2283	1.65395	2.62444	3.40099	1.23471
1.02284	1.85296	3.49284	0.164691	1.31037	1.07062	1.50901	0.728765	6.85321	5.62272	6.18568	2.06259	3.827	1.48572
0.697284	0.148519	0.197284	0.521975	0.181728	1.63173	0.881605	1.25012	4.04049	13.7474	4.95012	2.75605	4.6043	0.563086
0.438395	0.847901	0.728642	0.411235	0.497407	2.44235	0.254568	0.915679	2.62543	6.94926	9.30951	2.44432	3.74979	0.894321
0.684198	0.228889	0.370494	0.649383	0.398519	0.886049	0.600988	1.70568	0.309877	2.61383	2.78259	0.849753	1.47712	0.536255
0.394321	0.0754321	0.13358	0.314938	0.664198	0.433827	0.600988	1.59654	0.49679	0.444568	2.56321	1.80519	1.25121	0.336049
1.00827	1.04074	0.514938	0.530494	0.328148	0.836173	1.6158	0.743086	1.58494	3.79272	2.99074	3.13877	2.31101	0.709794
0.946296	0.76739	0.957743	0.457584	0.581358	1.22672	0.824004	1.11025	2.52473	6.6284	4.34797	2.24016	2.94592	0.822848
Stereotypy (%)
Rata1H	Rata2H	Rata3H	Rata4H	Rata5H	Rata6H	Rata1M	Rata2M	Rata3M	Rata4M	Rata5M	Rata6M	Male	Female
0.001	8.00037	2.66716	0.001	0.001	0.001	0.001	0.001	0.001	0.001	0.001	0.001	0.001	1.77859
0.0001	0.889012	34.2237	0.001	0.001	20.001	0.001	0.001	0.001	0.001	0.001	0	0.000833333	9.18597
24.4458	0.444568	48.8899	24.8899	4.00012	2.22247	0.001	9.7779	0.001	0.001	0.001	0	1.63032	17.4821
26.2233	42.668	57.3346	17.334	11.5563	13.7784	0.001	0.001	0.001	0.001	0.001	0	0.000833333	28.1491
35.5567	16.8894	0.444568	14.2231	32.8898	2.66691	0.001	0.001	0.001	0.001	0.001	0	0.000833333	17.1117
25.7791	65.3341	0.889136	12.8896	8.00062	0.444568	0.001	0.001	0.001	0.001	0.001	0	0.000833333	18.8895
15.5562	2.66691	5.77852	7.1116	70.6678	14.6675	0.001	0.001	0.001	0.001	0.001	0	0.000833333	19.4081
18.2232	19.556	21.4611	10.9214	18.1595	7.68312	0.001	1.3977	0.001	0.001	0.001	0.000142857	0.233641	16.0007
Onset Stereotypy (min)
Rata1H	Rata2H	Rata3H	Rata4H	Rata5H	Rata6H	Rata1M	Rata2M	Rata3M	Rata4M	Rata5M	Rata6M	Male	Female
0	122	105	0	0	0	0	0	0	0	0	0	0	37.8334
0	209	75.0003	0	0	100	0	0	0	0	0	0	0	64.0001
131	201	57.0003	106	195	132	0	39.0003	0	0	0	0	6.50005	137
109	36.0003	57.0003	154	87.0003	67.0003	0	0	0	0	0	0	0	85.0003
76.0003	62.0003	195	96.0003	35.0003	135	0	0	0	0	0	0	0	99.8336
53.0003	29.0003	59.0003	108	14.0003	127	0	0	0	0	0	0	0	65.0003
156	130	63.0003	133	23.0003	33.0003	0	0	0	0	0	0	0	89.6669
75.0002	112.715	87.286	85.2859	50.5716	84.8574	0	5.57147	0	0	0	0	0.928578	82.6193
